# Dynamic uterine microenvironment drives endometrial adenocarcinoma carcinogenesis and progression

**DOI:** 10.1101/2025.08.11.669782

**Authors:** Lesley B. Conrad, Shiwei Yin, Bingru Feng, LaShelle King, Brenna Hobson, Katelyn Andersen, John Coté, Robin Farias-Eisner, Jun Xia, Yusi Fu

## Abstract

Endometrial cancer (EC) development is driven by the interaction between the tumor and the microenvironment. However, the immune microenvironment dynamics during this process are not clear. Here, we applied single-cell RNA sequencing (scRNA-seq) to uterine blood samples collected at hysterectomy from 15 individuals encompassing four groups—benign controls, endometrial intraepithelial neoplasia (EIN), the transition from EIN to carcinoma, and EC. Uterine blood, obtained without prior enrichment, provides a liquid biopsy of the local tumor milieu, enabling high-resolution profiling of both immune and stromal cells in a minimally invasive manner. Our analysis revealed simultaneous immune and stromal remodeling in early premalignant lesions. Notably, even in the EIN, we observed significant immune cell reprogramming alongside the emergence of protumorigenic stromal-epithelial interactions. Importantly, we discovered predictive single-cell transcriptomic signatures derived from neutrophils that stratify patients according to disease state, highlighting the potential of tumor-educated innate immune cells as biomarkers. These findings yield candidate cellular and molecular signatures, particularly from neutrophils, that could enhance early EC detection and guide therapeutic strategies. Our work provides a proof-of-concept for leveraging local liquid biopsies in single-cell oncology, offering new insights into EC initiation and paving the way for noninvasive diagnostics on the basis of single-cell transcriptomic profiles.
