## Supplementary material for "Dynamic uterine microenvironment drives endometrial adenocarcinoma carcinogenesis and progression": Table S1

### Sheet: Sheet1
ID	Preop		Postop		MMR IHC testing	Group
	Procedure	Diagnosis	Procedurea	Diagnosisb
S1	Hysteroscopy D&C	Atypical Glandular Endometrium	Hysterectomy + BSO	Complex Atypical Hyperplasia	N/A	EIN
S2	Hysteroscopy D&C	Endometrial Intraepithelial Neoplasia	Hysterectomy + BSO	Endometrial Hyperplasia with Atypia	N/A	EIN
S3	Office EMB	Atypical Endometrial Hyperplasia	Hysterectomy + BSO	pT1aN0M0 Grade 1 Endometrioid Adenocarcinoma	Intact	transition
S4	Hysteroscopy D&C	FIGO Grade 1 Endometrioid Adenocarcinoma	Hysterectomy + BSO + Lymph node staging	pT1aN0M0 Grade 1 Endometrioid Adenocarcinoma	Intact	EC
S5	Hysteroscopy D&C	FIGO Grade 1 Endometrioid Adenocarcinoma	Hysterectomy + BSO + Lymph node staging	pT1bN0M0 Grade 2 Endometrioid Adenocarcinoma	Loss MLH1 (MLH1 hypermethylation detected) Loss PMS2	EC
S6	None	Postmenopause (control)	Hysterectomy + BSO	Benign Endometrium	N/A	control
S7	Hysteroscopy D&C	Pre-menopause (control)	Hysterectomy + bilateral salpingectomy	Benign Endometrium	N/A	control
S8	Office EMB	FIGO Grade 1 Endometrioid Adenocarcinoma	Hysterectomy + BSO + Lymph node staging	pT1aN0M0 Grade 1 Endometrioid Adenocarcinoma	Intact	EC
S9	Office EMB	FIGO Grade 1 Endometrioid Adenocarcinoma	Hysterectomy + BSO + Lymph node staging	pT1aN0M0 Grade 1 Endometrioid Adenocarcinoma	Loss MSH2 Loss MSH6	EC
S10	Office EMB	FIGO Grade 1 Endometrioid Adenocarcinoma	Hysterectomy + BSO + Lymph node staging	pT1aN0M0 Grade 1 Endometrioid Adenocarcinoma	Intact	EC
S11	None	Premenopause (control)	Hysterectomy + bilateral salpingectomy	Benign Endometrium	N/A	control
S12	Office EMB	At least complex hyperplasia with atypia	Hysterectomy + BSO + Lymph node staging	pT3N1aM0 Grade 2 Endometrioid Adenocarcinoma	Loss MSH2 Loss MSH6	transition
S13	Office EMB	Complex atypical hyperplasia with atypia	Hysterectomy + BSO + Lymph node staging	No residual hyperplasia with atypia	Intact	EIN
S14	Hysteroscopy D&C	Complex atypical hyperplasia with atypia, areas concerning for carcinoma	Hysterectomy + BSO + Lymph node staging	pT1bN0M0 Grade 1 Endometrioid Adenocarcinoma	Intact	transition
S15	Hysteroscopy D&C	Complex atypical hyperplasia with atypia, areas concerning for carcinoma	Hysterectomy + BSO + Lymph node staging	pT1aN0M0 Grade 1 Endometrioid Adenocarcinoma	Intact	transition
a BSO=bilateral salpingo-oophorectomy; Lymph node staging = sentinel lymph node mapping and biopsy
b AJCC staging used in diagnosis
